# T-cell repertoire response in individuals with post-acute sequelae of COVID-19

**DOI:** 10.64898/2026.04.27.721205

**Authors:** Zachary Montague, Rhea M Grover, Andrew Baumgartner, Assya Trofimov, Jennifer Hadlock, Armita Nourmohammad

## Abstract

T-cells are central to SARS-CoV-2 clearance and immunological memory, yet their contribution to the persistence of post-acute sequelae of COVID-19 (PASC) remains poorly understood. The immunological features that distinguish individuals who develop PASC from those who recover fully are unresolved, in part due to the phenotypic heterogeneity of the condition and the likely multiplicity of its underlying mechanisms. Here, we profiled longitudinal bulk TCR*β* repertoires from 120 individuals in the INCOV cohort–71 with PASC and 49 without–sampled at two to three time points spanning the acute and post-acute phases of infection. Using robust statistical modeling of repertoire composition and clonal dynamics, we found that global statistics such as V, J gene usage and CDR3 length do not differ between groups, but that locally enriched sequence motifs and differentially dynamic clones reveal distinct T-cell signatures associated with PASC status. Clones contracting following the peak of the acute response were significantly enriched for SARS-CoV-2 specificity in both groups. Interestingly, Influenza A-specific TCRs were disproportionately enriched among contracting clones in PASC^+^ repertoires, implicating viral co-infection as a potential contributor to early disease severity and, possibly, PASC pathogenesis. Rare public TCR clones were markedly enriched for SARS-CoV-2 specificity, with PASC^+^ individuals harboring a modestly but significantly higher proportion than PASC^−^ individuals. Together, we identified over 1,000 candidate TCR*β* receptors potentially discriminating PASC^+^ from PASC^−^ immune responses, opening a path toward the identification of disease-relevant T-cell specificities and the development of T-cell-based immunological biomarkers for long COVID.
