## Supplementary material for "T-cell repertoire response in individuals with post-acute sequelae of COVID-19": Dataset 1

	family	group	cluster	name	cleft
1	A	class1	2	HLA-A0201	YFAMYGEKVAHTHVDTLYVRYHYYTWAVLAYTWY
0	A	class1	1	HLA-A0101	YFAMYQENMAHTDANTLYIIYRDYTWVARVYRGY
2	A	class1	2	HLA-A0205	YYAMYGEKVAHTHVDTLYLRYHYYTWAVWAYTWY
3	A	class1	2	HLA-A0206	YYAMYGEKVAHTHVDTLYVRYHYYTWAVLAYTWY
4	A	class1	1	HLA-A0301	YFAMYQENVAQTDVDTLYIIYRDYTWAELAYTWY
5	A	class1	1	HLA-A0302	YFAMYQENVAQTDVDTLYIIYRDYTWAVQAYTWY
6	A	class1	1	HLA-A1101	YYAMYQENVAQTDVDTLYIIYRDYTWAAQAYRWY
7	A	class1	3	HLA-A2301	YSAMYEEKVAHTDENIAYLMFHYYTWAVLAYTGY
8	A	class1	3	HLA-A2402	YSAMYEEKVAHTDENIAYLMFHYYTWAVQAYTGY
10	A	class1	5	HLA-A2501	YYAMYRNNVAHTDESIAYIRYQDYTWAEWAYRWY
11	A	class1	5	HLA-A2601	YYAMYRNNVAHTDANTLYIRYQDYTWAEWAYRWY
12	A	class1	4	HLA-A2901	YTAMYLQNVAQTDANTLYIMYRDYTWAVLAYTWY
9	A	class1	3	HLA-A2403	YSAMYEEKVAHTDENIAYLMFHYYTWAVQAYTWY
14	A	class1	0	HLA-A3001	YSAMYQENVAQTDVDTLYIIYEHYTWAWLAYTWY
23	A	class1	5	HLA-A6802	YYAMYRNNVAQTDVDTLYIRYHYYTWAVWAYTWY
13	A	class1	4	HLA-A2902	YTAMYLQNVAQTDANTLYIMYRDYTWAVLAYTWY
21	A	class1	5	HLA-A6601	YYAMYRNNVAQTDVDTLYIRYQDYTWAEWAYRWY
20	A	class1	5	HLA-A3401	YYAMYRNKVAQTDVDTLYIRYQDYTWAEWAYTWY
19	A	class1	4	HLA-A3303	YTAMYRNNVAHIDVDTLYIMYQDYTWAVLAYTWY
22	A	class1	1	HLA-A6801	YYAMYRNNVAQTDVDTLYIMYRDYTWAVWAYTWY
17	A	class1	0	HLA-A3201	YFAMYQENVAHTDESIAYIMYQDYTWAVLAYTWY
16	A	class1	4	HLA-A3101	YTAMYQENVAHIDVDTLYIMYQDYTWAVLAYTWY
15	A	class1	0	HLA-A3002	YSAMYQENVAHTDENTLYIIYEHYTWARLAYTWY
18	A	class1	4	HLA-A3301	YTAMYRNNVAHIDVDTLYIMYQDYTWAVLAYTWH
29	B	class1	1	HLA-B1402	YYSEYRNICTNTDESNLYLWYNFYTWAELAYTWH
62	B	class1	3	HLA-B5701	YYAMYGENMASTYENIAYIVYDSYTWAVLAYLWY
24	B	class1	1	HLA-B0702	YYSEYRNIYAQTDESNLYLSYDYYTWAERAYEWY
25	B	class1	1	HLA-B0705	YYSEYRNIYAQTDESNLYLSYNYYTWAERAYEWY
26	B	class1	1	HLA-B0801	YDSEYRNIFTNTDESNLYLSYNYYTWAVDAYTWY
27	B	class1	0	HLA-B1302	YYTMYREISTNTYENTAYWTYNLYTWAVLAYEWY
28	B	class1	1	HLA-B1401	YYSEYRNICTNTDESNLYLWYNFYTWAELAYTWH
30	B	class1	2	HLA-B1501	YYAMYREISTNTYESNLYLRYDSYTWAEWAYLWY
63	B	class1	3	HLA-B5801	YYATYGENMASTYENIAYIRYDSYTWAVLAYLWY
32	B	class1	2	HLA-B1507	YYAMYREISTNTYESNLYLSYDSYTWAEWAYLWY
61	B	class1	1	HLA-B5601	YYAEYRNIYAQTDESNLYWTYNLYTWAVLAYLWY
60	B	class1	1	HLA-B5501	YYAEYRNIYAQTDESNLYWTYNLYTWAELAYTWY
59	B	class1	2	HLA-B5301	YYATYRNIFTNTYENIAYIRYDSYTWAVLAYLWY
58	B	class1	4	HLA-B5201	YYATYREISTNTYENIAYWTYNYYTWAELAYLWH
57	B	class1	4	HLA-B5101	YYATYRNIFTNTYENIAYWTYNYYTWAELAYLWH
31	B	class1	2	HLA-B1503	YYSEYREISTNTYESNLYLRYDSYTWAELAYLWY
55	B	class1	0	HLA-B4901	YHTKYREISTNTYENIAYWRYNLYTWAELAYLWY
54	B	class1	5	HLA-B4801	YYSEYREISTNTYESNLYLSYNYYSLAVLAYEWY
53	B	class1	5	HLA-B4501	YHTKYREISTNTYESNLYWRYNLYTWAVDAYLSY
52	B	class1	0	HLA-B4403	YYTKYREISTNTYENTAYIRYDDYTWAVLAYLSY
51	B	class1	0	HLA-B4402	YYTKYREISTNTYENTAYIRYDDYTWAVDAYLSY
50	B	class1	5	HLA-B4102	YHTKYREISTNTYESNLYLSYNYYTWAVDAYTWY
49	B	class1	5	HLA-B4101	YHTKYREISTNTYESNLYWRYNYYTWAVDAYTWY
48	B	class1	5	HLA-B4006	YHTKYREISTNTYESNLYWTYNYYTWAVLAYEWY
47	B	class1	5	HLA-B4002	YHTKYREISTNTYESNLYLSYNYYTWAVLAYEWY
56	B	class1	5	HLA-B5001	YHTKYREISTNTYESNLYWRYNLYTWAELAYLWY
45	B	class1	1	HLA-B3906	YYSEYRNICTNTDESNLYWTYNFYTWAVLTYTWY
46	B	class1	5	HLA-B4001	YHTKYREISTNTYESNLYLRYNYYSLAVLAYEWY
33	B	class1	3	HLA-B1517	YYAMYRENMASTYENIAYLRYHDYTWAELAYLWY
34	B	class1	2	HLA-B1518	YYSEYRNICTNTYESNLYLRYDSYTWAELAYLWY
35	B	class1	2	HLA-B1801	YHSTYRNISTNTYESNLYLRYDSYTWAVLAYTWH
37	B	class1	2	HLA-B3501	YYATYRNIFTNTYESNLYIRYDSYTWAVLAYLWY
38	B	class1	2	HLA-B3502	YYATYRNIFTNTYESNLYIRYNYYTWAVLAYLWY
36	B	class1	1	HLA-B2705	YHTEYREICAKTDEDTLYLNYHDYTWAVLAYEWY
40	B	class1	2	HLA-B3508	YYATYRNIFTNTYESNLYIRYDSYTWAVRAYLWY
41	B	class1	5	HLA-B3701	YHSTYREISTNTYEDTLYIRSNFYTWAVDAYTWY
42	B	class1	2	HLA-B3801	YYSEYRNICTNTYENIAYLRYNFYTWAVLTYTWY
43	B	class1	2	HLA-B3802	YYSEYRNICTNTYENTAYLRYNFYTWAVLTYTWY
44	B	class1	1	HLA-B3901	YYSEYRNICTNTDESNLYLRYNFYTWAVLTYTWY
39	B	class1	2	HLA-B3503	YYATYRNIFTNTYESNLYIRYDFYTWAVLAYLWY
81	C	class1	5	HLA-C1502	YYAGYRENYRQTDVNKLYIRYDLYTWAELAYTWY
82	C	class1	5	HLA-C1505	YYAGYRENYRQTDVNKLYIRYDFYTWAELAYTWY
74	C	class1	2	HLA-C0704	YDSGYREKYRQADVSNLYFRYDFYTLAADAYTWY
80	C	class1	4	HLA-C1402	YSAGYREKYRQTDVSNLYLWFDSYTWAERAYTWY
79	C	class1	1	HLA-C1203	YYAGYREKYRQADVSNLYLWYDSYTWAEWAYTWY
78	C	class1	3	HLA-C1202	YYAGYREKYRQADVSNLYLRYDSYTWAEWAYTWY
77	C	class1	3	HLA-C0803	YYAGYREKYRQTDVSNLYLRYNFYTWATLAYTWY
76	C	class1	3	HLA-C0802	YYAGYREKYRQTDVSNLYLRYNFYTWAERAYTWY
75	C	class1	3	HLA-C0801	YYAGYREKYRQTDVSNLYLRYNFYTWATLAYTWY
73	C	class1	2	HLA-C0702	YDSGYREKYRQADVSNLYLRSDSYTLAALAYTWY
66	C	class1	3	HLA-C0302	YYAGYREKYRQTDVSNLYLRYDSYTWAELAYLWY
71	C	class1	1	HLA-C0602	YDSGYREKYRQADVNKLYLWYDSYTWAEWAYTWY
70	C	class1	5	HLA-C0501	YYAGYREKYRQTDVNKLYLRYNFYTWAERAYTWY
69	C	class1	5	HLA-C0401	YSAGYREKYRQADVNKLYLRFNFYTWAERAYTWY
68	C	class1	3	HLA-C0304	YYAGYREKYRQTDVSNLYIRYDYYTWAELAYLWY
67	C	class1	3	HLA-C0303	YYAGYREKYRQTDVSNLYIRYDYYTWAELAYLWY
65	C	class1	0	HLA-C0202	YYAGYREKYRQTDVNKLYLRYDSYTWAEWAYEWY
64	C	class1	4	HLA-C0102	YFSGYREKYRQTDVSNLYLWCDYYTWAERAYTWY
85	C	class1	5	HLA-C1701	YYAGYREKYRQADVNKLYIRYNFYSLAELAYEWY
83	C	class1	1	HLA-C1601	YYAGYREKYRQTDVSNLYLWYDSYTWAAQAYTWY
72	C	class1	2	HLA-C0701	YDSGYRENYRQADVSNLYLRYDSYTLAALAYTWY
84	C	class1	1	HLA-C1602	YYAGYREKYRQTDVNKLYLWYDSYTWAAQAYTWY
124	DP	class2	2	HLA-DPA10103-DPB10101	YAFFMFSGGAILNTLYGQFEYFAIEKVRVHLDVT
155	DP	class2	0	HLA-DPA10201-DPB11701	YAFFQFSGGAILNTLYLQFEYFDIEEVRMHLDVT
146	DP	class2	3	HLA-DPA10201-DPB10401	YAFFQFSGGAILNTLFGQFEYFAIEKVRMHLGMT
147	DP	class2	1	HLA-DPA10201-DPB10402	YAFFQFSGGAILNTLFGQFEYFDIEKVRMHLGMT
149	DP	class2	0	HLA-DPA10201-DPB11001	YAFFQFSGGAILNTLYLQFEYFDIEEVRVHLDVT
150	DP	class2	4	HLA-DPA10201-DPB110401	YAFFQFSGGAILNTLYLQFEYFDLEKVRVHLDVT
151	DP	class2	2	HLA-DPA10201-DPB11101	YAFFQFSGGAILNTLYLQFEYFALERVRMHLDVT
152	DP	class2	2	HLA-DPA10201-DPB11301	YAFFQFSGGAILNTLYLQFEYFAIEEVRIHLDVT
153	DP	class2	4	HLA-DPA10201-DPB11401	YAFFQFSGGAILNTLHLQFEYFDLEKVRVHLDVT
154	DP	class2	5	HLA-DPA10201-DPB11601	YAFFQFSGGAILNTLFGQFEYFDIEEVRMHLDVT
163	DP	class2	4	HLA-DPA10202-DPB110401	YMFFQFSGGAILNTLYLQFEYFDLEKVRVHLDVT
156	DP	class2	2	HLA-DPA10202-DPB10101	YMFFQFSGGAILNTLYGQFEYFAIEKVRVHLDVT
157	DP	class2	1	HLA-DPA10202-DPB10201	YMFFQFSGGAILNTLFGQFEYFDIEEVRMHLGMT
158	DP	class2	1	HLA-DPA10202-DPB10202	YMFFQFSGGAILNTLFGQFEYFEIEEVRMHLGMT
159	DP	class2	4	HLA-DPA10202-DPB10301	YMFFQFSGGAILNTLYLQFEYFDLEKVRVHLDVT
160	DP	class2	3	HLA-DPA10202-DPB10401	YMFFQFSGGAILNTLFGQFEYFAIEKVRMHLGMT
161	DP	class2	1	HLA-DPA10202-DPB10402	YMFFQFSGGAILNTLFGQFEYFDIEKVRMHLGMT
162	DP	class2	5	HLA-DPA10202-DPB10501	YMFFQFSGGAILNTLFGQFEYFEIEKVRMHLDVT
164	DP	class2	2	HLA-DPA10202-DPB11101	YMFFQFSGGAILNTLYLQFEYFALERVRMHLDVT
145	DP	class2	4	HLA-DPA10201-DPB10301	YAFFQFSGGAILNTLYLQFEYFDLEKVRVHLDVT
144	DP	class2	1	HLA-DPA10201-DPB10201	YAFFQFSGGAILNTLFGQFEYFDIEEVRMHLGMT
148	DP	class2	5	HLA-DPA10201-DPB10501	YAFFQFSGGAILNTLFGQFEYFEIEKVRMHLDVT
142	DP	class2	3	HLA-DPA10104-DPB11501	YAFFMFSGGAILNTLYGQFEYFALERVRMHLVMT
125	DP	class2	1	HLA-DPA10103-DPB10201	YAFFMFSGGAILNTLFGQFEYFDIEEVRMHLGMT
126	DP	class2	1	HLA-DPA10103-DPB10202	YAFFMFSGGAILNTLFGQFEYFEIEEVRMHLGMT
127	DP	class2	4	HLA-DPA10103-DPB10301	YAFFMFSGGAILNTLYLQFEYFDLEKVRVHLDVT
128	DP	class2	3	HLA-DPA10103-DPB10401	YAFFMFSGGAILNTLFGQFEYFAIEKVRMHLGMT
143	DP	class2	2	HLA-DPA10201-DPB10101	YAFFQFSGGAILNTLYGQFEYFAIEKVRVHLDVT
130	DP	class2	5	HLA-DPA10103-DPB10501	YAFFMFSGGAILNTLFGQFEYFEIEKVRMHLDVT
131	DP	class2	0	HLA-DPA10103-DPB10601	YAFFMFSGGAILNTLYLQFEYFDLEEVRMHLDVT
132	DP	class2	0	HLA-DPA10103-DPB11001	YAFFMFSGGAILNTLYLQFEYFDIEEVRVHLDVT
133	DP	class2	4	HLA-DPA10103-DPB110401	YAFFMFSGGAILNTLYLQFEYFDLEKVRVHLDVT
129	DP	class2	1	HLA-DPA10103-DPB10402	YAFFMFSGGAILNTLFGQFEYFDIEKVRMHLGMT
135	DP	class2	2	HLA-DPA10103-DPB11301	YAFFMFSGGAILNTLYLQFEYFAIEEVRIHLDVT
136	DP	class2	4	HLA-DPA10103-DPB11401	YAFFMFSGGAILNTLHLQFEYFDLEKVRVHLDVT
137	DP	class2	3	HLA-DPA10103-DPB11501	YAFFMFSGGAILNTLYGQFEYFALERVRMHLVMT
138	DP	class2	5	HLA-DPA10103-DPB11601	YAFFMFSGGAILNTLFGQFEYFDIEEVRMHLDVT
139	DP	class2	0	HLA-DPA10103-DPB11701	YAFFMFSGGAILNTLYLQFEYFDIEEVRMHLDVT
140	DP	class2	1	HLA-DPA10104-DPB10201	YAFFMFSGGAILNTLFGQFEYFDIEEVRMHLGMT
134	DP	class2	2	HLA-DPA10103-DPB11101	YAFFMFSGGAILNTLYLQFEYFALERVRMHLDVT
141	DP	class2	4	HLA-DPA10104-DPB10301	YAFFMFSGGAILNTLYLQFEYFDLEKVRVHLDVT
271	DQ	class2	3	HLA-DQA10401-DQB10603	YNYHQRXFATVTHILYFGLTHYDVGTETVHVAGI
272	DQ	class2	3	HLA-DQA10401-DQB10604	YNYHQRXFATVTHILYFGLTHYVVRTETVHVGGI
273	DQ	class2	5	HLA-DQA10501-DQB10201	YNYHQRXFATVLHSLYFGLSSFAIRKARVHLETT
278	DQ	class2	0	HLA-DQA10501-DQB10402	YNYHQRXFATVLHSLFFGGTYYDIEDSTVHLETT
276	DQ	class2	2	HLA-DQA10501-DQB10302	YNYHQRXFATVLHSLYFGLTYYAVRTETVHLETT
277	DQ	class2	2	HLA-DQA10501-DQB10303	YNYHQRXFATVLHSLYFGLTYYDVRTETVHLETT
279	DQ	class2	3	HLA-DQA10501-DQB10501	YNYHQRXFATVLHSLYFGGTHYVVGASRVHVAGI
270	DQ	class2	3	HLA-DQA10401-DQB10602	YNYHQRXFATVTHILFFGLTYYDVGTETVHVAGI
275	DQ	class2	2	HLA-DQA10501-DQB10301	YNYHQRXFATVLHSLYFAYTYYDVRTETVHLETT
269	DQ	class2	3	HLA-DQA10401-DQB10501	YNYHQRXFATVTHILYFGGTHYVVGASRVHVAGI
165	DQ	class2	4	HLA-DQA10101-DQB10201	CNYHEGGGARVAHIMYFGLSSFAIRKARVHLETT
267	DQ	class2	2	HLA-DQA10401-DQB10303	YNYHQRXFATVTHILYFGLTYYDVRTETVHLETT
266	DQ	class2	2	HLA-DQA10401-DQB10302	YNYHQRXFATVTHILYFGLTYYAVRTETVHLETT
265	DQ	class2	2	HLA-DQA10401-DQB10301	YNYHQRXFATVTHILYFAYTYYDVRTETVHLETT
264	DQ	class2	5	HLA-DQA10401-DQB10202	YNYHQRXFATVTHILYFGLSSFAIRKARVHLETT
263	DQ	class2	5	HLA-DQA10401-DQB10201	YNYHQRXFATVTHILYFGLSSFAIRKARVHLETT
262	DQ	class2	3	HLA-DQA10303-DQB10604	YNYHERRFATVLHIVYFGLTHYVVRTETVHVGGI
261	DQ	class2	3	HLA-DQA10303-DQB10603	YNYHERRFATVLHIVYFGLTHYDVGTETVHVAGI
260	DQ	class2	3	HLA-DQA10303-DQB10602	YNYHERRFATVLHIVFFGLTYYDVGTETVHVAGI
259	DQ	class2	3	HLA-DQA10303-DQB10501	YNYHERRFATVLHIVYFGGTHYVVGASRVHVAGI
258	DQ	class2	0	HLA-DQA10303-DQB10402	YNYHERRFATVLHIVFFGGTYYDIEDSTVHLETT
268	DQ	class2	0	HLA-DQA10401-DQB10402	YNYHQRXFATVTHILFFGGTYYDIEDSTVHLETT
280	DQ	class2	3	HLA-DQA10501-DQB10502	YNYHQRXFATVLHSLYFGGTHYSVGASRVHVAGI
300	DQ	class2	5	HLA-DQA10601-DQB10201	YNFHQRXFATVTHILYFGLSSFAIRKARVHLETT
282	DQ	class2	3	HLA-DQA10501-DQB10601	YNYHQRXFATVLHSLLFAYTYYDIRTETVHVAGI
305	DQ	class2	3	HLA-DQA10601-DQB10603	YNFHQRXFATVTHILYFGLTHYDVGTETVHVAGI
304	DQ	class2	3	HLA-DQA10601-DQB10502	YNFHQRXFATVTHILYFGGTHYSVGASRVHVAGI
303	DQ	class2	3	HLA-DQA10601-DQB10501	YNFHQRXFATVTHILYFGGTHYVVGASRVHVAGI
302	DQ	class2	0	HLA-DQA10601-DQB10402	YNFHQRXFATVTHILFFGGTYYDIEDSTVHLETT
301	DQ	class2	2	HLA-DQA10601-DQB10301	YNFHQRXFATVTHILYFAYTYYDVRTETVHLETT
257	DQ	class2	2	HLA-DQA10303-DQB10303	YNYHERRFATVLHIVYFGLTYYDVRTETVHLETT
299	DQ	class2	3	HLA-DQA10505-DQB10609	YNYHQRXFATVLHSLYFGLTYYVVRTETVHVGGI
298	DQ	class2	3	HLA-DQA10505-DQB10604	YNYHQRXFATVLHSLYFGLTHYVVRTETVHVGGI
297	DQ	class2	3	HLA-DQA10505-DQB10603	YNYHQRXFATVLHSLYFGLTHYDVGTETVHVAGI
296	DQ	class2	3	HLA-DQA10505-DQB10602	YNYHQRXFATVLHSLFFGLTYYDVGTETVHVAGI
295	DQ	class2	3	HLA-DQA10505-DQB10503	YNYHQRXFATVLHSLYFGGTHYDVGASRVHVAGI
294	DQ	class2	3	HLA-DQA10505-DQB10502	YNYHQRXFATVLHSLYFGGTHYSVGASRVHVAGI
293	DQ	class2	3	HLA-DQA10505-DQB10501	YNYHQRXFATVLHSLYFGGTHYVVGASRVHVAGI
292	DQ	class2	0	HLA-DQA10505-DQB10402	YNYHQRXFATVLHSLFFGGTYYDIEDSTVHLETT
291	DQ	class2	2	HLA-DQA10505-DQB10303	YNYHQRXFATVLHSLYFGLTYYDVRTETVHLETT
290	DQ	class2	2	HLA-DQA10505-DQB10302	YNYHQRXFATVLHSLYFGLTYYAVRTETVHLETT
289	DQ	class2	2	HLA-DQA10505-DQB10301	YNYHQRXFATVLHSLYFAYTYYDVRTETVHLETT
288	DQ	class2	5	HLA-DQA10505-DQB10202	YNYHQRXFATVLHSLYFGLSSFAIRKARVHLETT
287	DQ	class2	5	HLA-DQA10505-DQB10201	YNYHQRXFATVLHSLYFGLSSFAIRKARVHLETT
286	DQ	class2	3	HLA-DQA10501-DQB10609	YNYHQRXFATVLHSLYFGLTYYVVRTETVHVGGI
285	DQ	class2	3	HLA-DQA10501-DQB10604	YNYHQRXFATVLHSLYFGLTHYVVRTETVHVGGI
284	DQ	class2	3	HLA-DQA10501-DQB10603	YNYHQRXFATVLHSLYFGLTHYDVGTETVHVAGI
283	DQ	class2	3	HLA-DQA10501-DQB10602	YNYHQRXFATVLHSLFFGLTYYDVGTETVHVAGI
281	DQ	class2	3	HLA-DQA10501-DQB10503	YNYHQRXFATVLHSLYFGGTHYDVGASRVHVAGI
256	DQ	class2	2	HLA-DQA10303-DQB10302	YNYHERRFATVLHIVYFGLTYYAVRTETVHLETT
274	DQ	class2	5	HLA-DQA10501-DQB10202	YNYHQRXFATVLHSLYFGLSSFAIRKARVHLETT
254	DQ	class2	5	HLA-DQA10303-DQB10202	YNYHERRFATVLHIVYFGLSSFAIRKARVHLETT
189	DQ	class2	1	HLA-DQA10102-DQB10609	CNYHQGGGARVAHIMYFGLTYYVVRTETVHVGGI
190	DQ	class2	4	HLA-DQA10103-DQB10201	CNFHQGGGARVAHIMYFGLSSFAIRKARVHLETT
191	DQ	class2	4	HLA-DQA10103-DQB10202	CNFHQGGGARVAHIMYFGLSSFAIRKARVHLETT
192	DQ	class2	1	HLA-DQA10103-DQB10301	CNFHQGGGARVAHIMYFAYTYYDVRTETVHLETT
193	DQ	class2	1	HLA-DQA10103-DQB10302	CNFHQGGGARVAHIMYFGLTYYAVRTETVHLETT
194	DQ	class2	1	HLA-DQA10103-DQB10303	CNFHQGGGARVAHIMYFGLTYYDVRTETVHLETT
195	DQ	class2	1	HLA-DQA10103-DQB10305	CNFHQGGGARVAHIMYFGGTYYAVRTETVHLETT
196	DQ	class2	1	HLA-DQA10103-DQB10402	CNFHQGGGARVAHIMFFGGTYYDIEDSTVHLETT
197	DQ	class2	1	HLA-DQA10103-DQB10501	CNFHQGGGARVAHIMYFGGTHYVVGASRVHVAGI
198	DQ	class2	1	HLA-DQA10103-DQB10502	CNFHQGGGARVAHIMYFGGTHYSVGASRVHVAGI
199	DQ	class2	1	HLA-DQA10103-DQB10503	CNFHQGGGARVAHIMYFGGTHYDVGASRVHVAGI
200	DQ	class2	1	HLA-DQA10103-DQB10601	CNFHQGGGARVAHIMLFAYTYYDIRTETVHVAGI
201	DQ	class2	1	HLA-DQA10103-DQB10602	CNFHQGGGARVAHIMFFGLTYYDVGTETVHVAGI
202	DQ	class2	1	HLA-DQA10103-DQB10603	CNFHQGGGARVAHIMYFGLTHYDVGTETVHVAGI
203	DQ	class2	1	HLA-DQA10103-DQB10604	CNFHQGGGARVAHIMYFGLTHYVVRTETVHVGGI
255	DQ	class2	2	HLA-DQA10303-DQB10301	YNYHERRFATVLHIVYFAYTYYDVRTETVHLETT
204	DQ	class2	4	HLA-DQA10104-DQB10201	CNYHEGGGARVAHIMYFGLSSFAIRKARVHLETT
205	DQ	class2	4	HLA-DQA10104-DQB10202	CNYHEGGGARVAHIMYFGLSSFAIRKARVHLETT
206	DQ	class2	1	HLA-DQA10104-DQB10301	CNYHEGGGARVAHIMYFAYTYYDVRTETVHLETT
188	DQ	class2	1	HLA-DQA10102-DQB10604	CNYHQGGGARVAHIMYFGLTHYVVRTETVHVGGI
207	DQ	class2	1	HLA-DQA10104-DQB10302	CNYHEGGGARVAHIMYFGLTYYAVRTETVHLETT
187	DQ	class2	1	HLA-DQA10102-DQB10603	CNYHQGGGARVAHIMYFGLTHYDVGTETVHVAGI
185	DQ	class2	1	HLA-DQA10102-DQB10601	CNYHQGGGARVAHIMLFAYTYYDIRTETVHVAGI
166	DQ	class2	4	HLA-DQA10101-DQB10202	CNYHEGGGARVAHIMYFGLSSFAIRKARVHLETT
167	DQ	class2	1	HLA-DQA10101-DQB10301	CNYHEGGGARVAHIMYFAYTYYDVRTETVHLETT
168	DQ	class2	1	HLA-DQA10101-DQB10302	CNYHEGGGARVAHIMYFGLTYYAVRTETVHLETT
169	DQ	class2	1	HLA-DQA10101-DQB10303	CNYHEGGGARVAHIMYFGLTYYDVRTETVHLETT
170	DQ	class2	1	HLA-DQA10101-DQB10402	CNYHEGGGARVAHIMFFGGTYYDIEDSTVHLETT
171	DQ	class2	1	HLA-DQA10101-DQB10501	CNYHEGGGARVAHIMYFGGTHYVVGASRVHVAGI
172	DQ	class2	1	HLA-DQA10101-DQB10503	CNYHEGGGARVAHIMYFGGTHYDVGASRVHVAGI
173	DQ	class2	1	HLA-DQA10101-DQB10602	CNYHEGGGARVAHIMFFGLTYYDVGTETVHVAGI
174	DQ	class2	1	HLA-DQA10101-DQB10603	CNYHEGGGARVAHIMYFGLTHYDVGTETVHVAGI
175	DQ	class2	1	HLA-DQA10101-DQB10604	CNYHEGGGARVAHIMYFGLTHYVVRTETVHVGGI
176	DQ	class2	1	HLA-DQA10101-DQB10609	CNYHEGGGARVAHIMYFGLTYYVVRTETVHVGGI
177	DQ	class2	4	HLA-DQA10102-DQB10201	CNYHQGGGARVAHIMYFGLSSFAIRKARVHLETT
178	DQ	class2	4	HLA-DQA10102-DQB10202	CNYHQGGGARVAHIMYFGLSSFAIRKARVHLETT
179	DQ	class2	1	HLA-DQA10102-DQB10301	CNYHQGGGARVAHIMYFAYTYYDVRTETVHLETT
180	DQ	class2	1	HLA-DQA10102-DQB10302	CNYHQGGGARVAHIMYFGLTYYAVRTETVHLETT
181	DQ	class2	1	HLA-DQA10102-DQB10303	CNYHQGGGARVAHIMYFGLTYYDVRTETVHLETT
182	DQ	class2	1	HLA-DQA10102-DQB10402	CNYHQGGGARVAHIMFFGGTYYDIEDSTVHLETT
183	DQ	class2	1	HLA-DQA10102-DQB10501	CNYHQGGGARVAHIMYFGGTHYVVGASRVHVAGI
184	DQ	class2	1	HLA-DQA10102-DQB10502	CNYHQGGGARVAHIMYFGGTHYSVGASRVHVAGI
186	DQ	class2	1	HLA-DQA10102-DQB10602	CNYHQGGGARVAHIMFFGLTYYDVGTETVHVAGI
208	DQ	class2	1	HLA-DQA10104-DQB10501	CNYHEGGGARVAHIMYFGGTHYVVGASRVHVAGI
230	DQ	class2	3	HLA-DQA10201-DQB10604	YNFHERXFATVLHILYFGLTHYVVRTETVHVGGI
210	DQ	class2	1	HLA-DQA10104-DQB10603	CNYHEGGGARVAHIMYFGLTHYDVGTETVHVAGI
234	DQ	class2	2	HLA-DQA10301-DQB10301	YNYHERRFATVLHIVYFAYTYYDVRTETVHLETT
233	DQ	class2	5	HLA-DQA10301-DQB10202	YNYHERRFATVLHIVYFGLSSFAIRKARVHLETT
232	DQ	class2	5	HLA-DQA10301-DQB10201	YNYHERRFATVLHIVYFGLSSFAIRKARVHLETT
231	DQ	class2	3	HLA-DQA10201-DQB10609	YNFHERXFATVLHILYFGLTYYVVRTETVHVGGI
229	DQ	class2	3	HLA-DQA10201-DQB10603	YNFHERXFATVLHILYFGLTHYDVGTETVHVAGI
228	DQ	class2	3	HLA-DQA10201-DQB10602	YNFHERXFATVLHILFFGLTYYDVGTETVHVAGI
227	DQ	class2	3	HLA-DQA10201-DQB10601	YNFHERXFATVLHILLFAYTYYDIRTETVHVAGI
226	DQ	class2	3	HLA-DQA10201-DQB10503	YNFHERXFATVLHILYFGGTHYDVGASRVHVAGI
235	DQ	class2	2	HLA-DQA10301-DQB10302	YNYHERRFATVLHIVYFGLTYYAVRTETVHLETT
225	DQ	class2	3	HLA-DQA10201-DQB10502	YNFHERXFATVLHILYFGGTHYSVGASRVHVAGI
223	DQ	class2	0	HLA-DQA10201-DQB10402	YNFHERXFATVLHILFFGGTYYDIEDSTVHLETT
222	DQ	class2	2	HLA-DQA10201-DQB10305	YNFHERXFATVLHILYFGGTYYAVRTETVHLETT
221	DQ	class2	2	HLA-DQA10201-DQB10303	YNFHERXFATVLHILYFGLTYYDVRTETVHLETT
220	DQ	class2	2	HLA-DQA10201-DQB10302	YNFHERXFATVLHILYFGLTYYAVRTETVHLETT
219	DQ	class2	2	HLA-DQA10201-DQB10301	YNFHERXFATVLHILYFAYTYYDVRTETVHLETT
218	DQ	class2	5	HLA-DQA10201-DQB10202	YNFHERXFATVLHILYFGLSSFAIRKARVHLETT
209	DQ	class2	1	HLA-DQA10104-DQB10503	CNYHEGGGARVAHIMYFGGTHYDVGASRVHVAGI
217	DQ	class2	5	HLA-DQA10201-DQB10201	YNFHERXFATVLHILYFGLSSFAIRKARVHLETT
224	DQ	class2	3	HLA-DQA10201-DQB10501	YNFHERXFATVLHILYFGGTHYVVGASRVHVAGI
236	DQ	class2	2	HLA-DQA10301-DQB10303	YNYHERRFATVLHIVYFGLTYYDVRTETVHLETT
237	DQ	class2	2	HLA-DQA10301-DQB10305	YNYHERRFATVLHIVYFGGTYYAVRTETVHLETT
238	DQ	class2	0	HLA-DQA10301-DQB10402	YNYHERRFATVLHIVFFGGTYYDIEDSTVHLETT
211	DQ	class2	4	HLA-DQA10105-DQB10201	CNYHEGGGARVAHIMYFGLSSFAIRKARVHLETT
212	DQ	class2	4	HLA-DQA10105-DQB10202	CNYHEGGGARVAHIMYFGLSSFAIRKARVHLETT
213	DQ	class2	1	HLA-DQA10105-DQB10301	CNYHEGGGARVAHIMYFAYTYYDVRTETVHLETT
253	DQ	class2	5	HLA-DQA10303-DQB10201	YNYHERRFATVLHIVYFGLSSFAIRKARVHLETT
252	DQ	class2	3	HLA-DQA10302-DQB10604	YNYHERRFATVLHIVYFGLTHYVVRTETVHVGGI
251	DQ	class2	3	HLA-DQA10302-DQB10602	YNYHERRFATVLHIVFFGLTYYDVGTETVHVAGI
250	DQ	class2	0	HLA-DQA10302-DQB10402	YNYHERRFATVLHIVFFGGTYYDIEDSTVHLETT
249	DQ	class2	2	HLA-DQA10302-DQB10303	YNYHERRFATVLHIVYFGLTYYDVRTETVHLETT
248	DQ	class2	2	HLA-DQA10302-DQB10302	YNYHERRFATVLHIVYFGLTYYAVRTETVHLETT
247	DQ	class2	5	HLA-DQA10302-DQB10202	YNYHERRFATVLHIVYFGLSSFAIRKARVHLETT
246	DQ	class2	5	HLA-DQA10302-DQB10201	YNYHERRFATVLHIVYFGLSSFAIRKARVHLETT
245	DQ	class2	3	HLA-DQA10301-DQB10609	YNYHERRFATVLHIVYFGLTYYVVRTETVHVGGI
244	DQ	class2	3	HLA-DQA10301-DQB10604	YNYHERRFATVLHIVYFGLTHYVVRTETVHVGGI
243	DQ	class2	3	HLA-DQA10301-DQB10603	YNYHERRFATVLHIVYFGLTHYDVGTETVHVAGI
242	DQ	class2	3	HLA-DQA10301-DQB10602	YNYHERRFATVLHIVFFGLTYYDVGTETVHVAGI
241	DQ	class2	3	HLA-DQA10301-DQB10503	YNYHERRFATVLHIVYFGGTHYDVGASRVHVAGI
214	DQ	class2	1	HLA-DQA10105-DQB10402	CNYHEGGGARVAHIMFFGGTYYDIEDSTVHLETT
240	DQ	class2	3	HLA-DQA10301-DQB10502	YNYHERRFATVLHIVYFGGTHYSVGASRVHVAGI
239	DQ	class2	3	HLA-DQA10301-DQB10501	YNYHERRFATVLHIVYFGGTHYVVGASRVHVAGI
215	DQ	class2	1	HLA-DQA10105-DQB10501	CNYHEGGGARVAHIMYFGGTHYVVGASRVHVAGI
216	DQ	class2	1	HLA-DQA10105-DQB10602	CNYHEGGGARVAHIMFFGLTYYDVGTETVHVAGI
122	DRB	class2	5	DRB1_1601	QEFFIASGAAVDAIMWPRFDYYDFDRATYHVGFT
121	DRB	class2	5	DRB1_1503	QEFFIASGAAVDAIMWPRFDHFDIQAATYHVVFT
101	DRB	class2	3	DRB1_0804	QEFFIASGAAVDAIMESGFDYYDFDRLTYHVVFT
100	DRB	class2	3	DRB1_0803	QEFFIASGAAVDAIMESGFDYYSIDRLTYHVGFT
98	DRB	class2	3	DRB1_0801	QEFFIASGAAVDAIMESGFDYYSFDRLTYHVGFT
97	DRB	class2	1	DRB1_0701	QEFFIASGAAVDAIMWGYFELYVIDRQTVHVGFT
96	DRB	class2	2	DRB1_0408	QEFFIASGAAVDAIMEVHFDYYDLQRATYHVGFT
95	DRB	class2	2	DRB1_0407	QEFFIASGAAVDAIMEVHFDYYDLQRETYHVGFT
94	DRB	class2	2	DRB1_0405	QEFFIASGAAVDAIMEVHFDYYSLQRATYHVGFT
93	DRB	class2	2	DRB1_0404	QEFFIASGAAVDAIMEVHFDYYDLQRATYHVVFT
92	DRB	class2	2	DRB1_0403	QEFFIASGAAVDAIMEVHFDYYDLQRETYHVVFT
91	DRB	class2	2	DRB1_0402	QEFFIASGAAVDAIMEVHFDYYDIDEATYHVVFT
90	DRB	class2	2	DRB1_0401	QEFFIASGAAVDAIMEVHFDYYDLQKATYHVGFT
89	DRB	class2	0	DRB1_0301	QEFFIASGAAVDAIMESSYDYFDLQKRNYHVVFT
88	DRB	class2	1	DRB1_0103	QEFFIASGAAVDAIMWLFLECYDIDEATYHVGFT
87	DRB	class2	1	DRB1_0102	QEFFIASGAAVDAIMWLFLECYDLQRATYHAVFT
86	DRB	class2	1	DRB1_0101	QEFFIASGAAVDAIMWLFLECYDLQRATYHVGFT
102	DRB	class2	4	DRB1_0901	QEFFIASGAAVDAIMKDFYHGYVFRRETVHVGFT
123	DRB	class2	5	DRB1_1602	QEFFIASGAAVDAIMWPRFDYYDLDRATYHVGFT
103	DRB	class2	1	DRB1_1001	QEFFIASGAAVDAIMEVFLERYDLRRATYHVGFT
105	DRB	class2	3	DRB1_1102	QEFFIASGAAVDAIMESSFDYFDIDEATYHVVFT
120	DRB	class2	5	DRB1_1502	QEFFIASGAAVDAIMWPRFDYFDIQAATYHVGFT
119	DRB	class2	5	DRB1_1501	QEFFIASGAAVDAIMWPRFDYFDIQAATYHVVFT
118	DRB	class2	0	DRB1_1454	QEFFIASGAAVDAIMESSFDYYALRRETYHVVFT
117	DRB	class2	0	DRB1_1407	QEFFIASGAAVDAIMESSFDYYALRRETYHVGFT
116	DRB	class2	0	DRB1_1404	QEFFIASGAAVDAIMESGFDYYALRRETYHVVFT
115	DRB	class2	2	DRB1_1402	QEFFIASGAAVDAIMESSFEYYDLQRATYHVGFT
114	DRB	class2	0	DRB1_1401	QEFFIASGAAVDAIMESSFDYYALRRETYHVVFT
113	DRB	class2	3	DRB1_1305	QEFFIASGAAVDAIMESSFDYFDFDRATYHVGFT
112	DRB	class2	3	DRB1_1303	QEFFIASGAAVDAIMESSFDYYSIDKATYHVGFT
111	DRB	class2	3	DRB1_1302	QEFFIASGAAVDAIMESSFDYFDIDEATYHVGFT
110	DRB	class2	3	DRB1_1301	QEFFIASGAAVDAIMESSFDYFDIDEATYHVVFT
109	DRB	class2	0	DRB1_1202	QEFFIASGAAVDAIMESGLEHFVFDRATYHAVFT
108	DRB	class2	0	DRB1_1201	QEFFIASGAAVDAIMESGLEHFVIDRATYHAVFT
107	DRB	class2	3	DRB1_1104	QEFFIASGAAVDAIMESSFDYFDFDRATYHVVFT
106	DRB	class2	3	DRB1_1103	QEFFIASGAAVDAIMESSFDYFDFDEATYHVVFT
104	DRB	class2	3	DRB1_1101	QEFFIASGAAVDAIMESSFDYFDFDRATYHVGFT
99	DRB	class2	3	DRB1_0802	QEFFIASGAAVDAIMESGFDYYDFDRLTYHVGFT
